# Generation of antagonistic biparatopic anti-CD30 antibody from an agonistic antibody by precise epitope determination and utilization of structural characteristics of CD30 molecule

**DOI:** 10.1101/2024.08.02.606455

**Authors:** Hiroki Akiba, Tomoko Ise, Reiko Satoh, Yasuhiro Abe, Kouhei Tsumoto, Hiroaki Ohno, Haruhiko Kamada, Satoshi Nagata

**Affiliations:** Graduate School of Pharmaceutical Sciences, Kyoto University, Sakyo-ku, Kyoto, 606-8501, Japan; Laboratory of Advanced Biopharmaceuticals, Center for Drug Design Research, National Institutes of Biomedical Innovation, Health and Nutrition, Ibaraki, Osaka, 567-0085, Japan; Laboratory of Antibody Design, Center for Drug Design Research, National Institutes of Biomedical Innovation, Health and Nutrition, Ibaraki, Osaka, 567-0085, Japan; Division of Drugs, National Institute of Health Sciences, 3-25-26, Tonomachi, Kawasaki-ku, Kawasaki, Kanagawa, 210-9501, Japan; School of Engineering, The University of Tokyo, Bunkyo-ku, Tokyo, 113-8656, Japan; Institute of Medical Sciences, The University of Tokyo, Minato-ku, Tokyo, 108-8639, Japan

## Abstract

CD30 is a type I membrane protein that has been successfully targeted for lymphoma therapy using Brentuximab vedotin, an antibody-drug conjugate. Recently, the potential of blocking CD30-dependent NF-κB intracellular signaling has gained attention for treating inflammatory disorders. Development of antibody-based CD30 antagonists would broaden therapeutic strategies. A challenge in developing antagonistic antibodies is that the bivalent form of natural antibody format inevitably cross-links trace amounts of CD30 molecules, leading to signal transduction. In this study, we developed a series of biparatopic antibodies with each pair of antibody variable domains (Fvs) binding to distinct epitopes on CD30, and evaluated their biological activities and binding modes. Initially, we precisely identified epitope sites of the nine antibodies precisely by assessing binding to multiple orthologous CD30 proteins and mutants. We then produced 36 biparatopic antibodies covering all possible combinations of the nine Fvs, and analyzed their biological activities. Among these, we identified both potent agonists and antagonists. Notably, a significant proportion of the biparatopic antibodies displayed reduced agonistic activities, including 1:1-binding antagonists derived from a Fv of a strong agonist previously developed for lymphoma therapy, AC10. The mechanism of signaling activity induction is discussed using epitope information, which leads to the strategies of the development of biparatopic antibodies.
