## Supplementary Table S1 for "Generation of antagonistic biparatopic anti-CD30 antibody from an agonistic antibody by precise epitope determination and utilization of structural characteristics of CD30 molecule"

### Sheet: Sheet1
Supplementary Table S2. Sequences of the orthologs and mutants used for epitope determination
HS = Human (H. sapiens); CL = C.lani (C. lanigera); LP = L.pard (L. pardinus); MM = M.myot (M. Myotis); TC = T.chin (T. chinensis); VP = V.paco (V. pacos)
Name	Explanation	Amino acid sequence (italics, signal peptide; red/blue, substituted regions from orthologs (in case of partial mutants)
	C-terminal TagBFP fusion (common)	(CD30)-GGSGMSELIKENMHMKLYMEGTVDNHHFKCTSEGEGKPYEGTQTMRIKVVEGGPLPFAFDILATSFLYGSKTFINHTQGIPDFFKQSFPEGFTWERVTTYEDGGVLTATQDTSLQDGCLIYNVKIRGVNFTSNGPVMQKKTLGWEAFTETLYPADGGLEGRNDMALKLVGGSHLIANIKTTYRSKKPAKNLKMPGVYYVDYRLERIKEANNETYVEQHEVAVARYCDLPSKLGHKLN
Human		MRVLLAALGLLFLGALRAFPQDRPFEDTCHGNPSHYYDKAVRRCCYRCPMGLFPTQQCPQRPTDCRKQCEPDYYLDEADRCTACVTCSRDDLVEKTPCAWNSSRVCECRPGMFCSTSAVNSCARCFFHSVCPAGMIVKFPGTAQKNTVCEPASPGVSPACASPENCKEPSSGTIPQAKPTPVSPATSSASTMPVRGGTRLAQEAASKLTRAPDSPSSVGRPSSDPGLSPTQPCPEGSGDCRKQCEPDYYLDEAGRCTACVSCSRDDLVEKTPCAWNSSRTCECRPGMICATSATNSCARCVPYPICAAETVTKPQDMAEKDTTFEAPPLGTQPDCNPTPENGEAPASTSPTQSLLVDSQASKTLPIPTSAPVALSSTGKPVLDAGPVLFWVILVLVVVV…
C.lani		MRALRATLALSLLGTLQAFPQDRPLAPTCAGDPKHYYDRALGQCCYRCPRGSVPAQPCPQGPSDCRKKQCEPEHYIDESGYCTACVSCFRDDLVEKAPCSWNASRVCECRPGMFCATSATNSCARCSPHSPCPVGMVVTAPGTAEKDTMCDRPSPGTSLDCGSPEACRTPASSATRQAEPTTASPATADARTLPLGESTTLRLEDAPRLRPAGVSASPFSVAEAGPGPGLPASQQCLPGSANCSWEPCGPEHYLAVDGHCTPCVSCEGDDLVEKAPCSWNASRVCECRPGMFCASSAANSCARCVTRPVCAPGTVPGLQGVAGDTTFDPPPLGTHPDCSLQASSDTPASAGPTLSPLVGSPTSHRPAVSTSAPVSLSSTGKPILDPGPVLFWVLTVLAV…
L.pard		MRPLRAVLGLLLLGVLGAFPQDRVPRDVYAGDPGHHHDKTAGRCCYCCPVGLTPQPSCPQGAPDCRKQCEPDYYLNRDGRCTACVSCARDDLVEKMPCSGNSSRVCECRTGTFCATSATNSCARCIPHTVCPKGMIVKVQGTAQMDTVCERPSPVTSPDLGTGPEDCQAPTSDTSAQAGPLVTSSVSSGARTTLLGGGTAITPEDDSKKTGAPGSPSSVRKPSPDPGLTPQPPCPQGSPDCRKQCEPDYYLDRDGRCTACVSCARDNLVEKTPCTWNSSRVCECQPGMFCVTPVTNSCAHCVTRPVCPPGMATKPQGTAERDATHEPPPPLEAHPECTTNPEDSKAPTNATASPVSAADPQGSKEHGGGNTHTWGDTFTSTSSPIXFSTTGKPILVSGP…
M.myot		MFALRAAALGLLLLGALQAFPQGRAPTDPCAGHPNHHYDKAAGRCCYRCPEGSSPQHLCPQGPSGCRKQCQQDYYLDRANRCTACVSCRDDLVEKKPCSGNSPRVCECRAGMFCVTSASNSCARCLPHSVCPPGTIVKFPGTAQRDTVCEPPSPETSPDCGTSPEDCRAPASGTTPPAKPTLTSASSDARTPLLEGDTPLTPKADSKMMRAPNSLSPVGKPRLDPGRSPQHLCPLGSTDCRKQCERDYYLDRDGRCTACVTCSGDDLVEKTPCTWNSSRVCECRPGMICVTSATNSCARCLARPVVPPQVVTACQGKAERNTTYEPPHLGTHLNRSTNPEDSEVPGSTSASQISLAGKGHGGGATHAREDASLSTSAPVSFSSAGRPILVSGPVLLCLL…
T.chin		MHALHAALALWLLEALRAFPQDKAHTATCDGDPSNYYDKTAGRCCYRCPSVEAGEQSLWGAADSFLFSTCLLSRPPPVPSLQEGVPLQMSEACPGLSPMHPCPQTSADCTKQCERDYYLSESGRCTPCVSCSRGFAAPAGTAKKDTICEPLAPESRPDCSSPAGCKAPNSPISGFFPSSKDSQVTPMSPEWPGDNSNTRTTLLRGGASLTPEEASRLMRASTSPSSLGKLSPDPGLSPMQPCPQGSPSCRKQCEPDYYLDRNGRCRACVSCSRDDLVEKTPCSWNSSRVCECRPGMHCATSATNSCARCVSLPKCTPAMAVRRQEMATRDTTYKSPPPGSHPDCSIPQGSSEKPASTTPTPTPLLVSQTRKMLSVPTSAPISLSSTAKPIVDSGPALFS…
V.paco		MLALRAVLGLLLLGALRAFPQGRAPGDDCCDDKAAGKCCDRCPEGVSPKQRCAQGSSRCRKQCEADYYLDQNCRCTACVSCVGGDLVEKKPCSWNSSRVCECRAGMFCETLVINSCARCFPHSVCPAGMVVKVQGTAQRDTVCEPPSLGAGPDCSTSPHDCPGPVSRTTHQAKPTLTSPASSDTRTTLLGGGTLIAPEDASEMIPNSPSTVGKLNPDRGLSLQQPCPQGSADCRKPCEPNYYLDRDGRCTACVSCSGDDLVEKTPCTWNSSRVCECRPGMFCVTSATHSCARCVARPICPPGMVAKLQGTAEGDTTYELPPPGTYPDCSSNPEDSGVPTSTDPSLISLADSLTGREHGGGVTHAWGDASMSTSAPISFSSTGKPTLVSGPVLFWVTLML…
HS-CL	CRD5-6p: C.lani	MRVLLAALGLLFLGALRAFPQDRPFEDTCHGNPSHYYDKAVRRCCYRCPMGLFPTQQCPQRPTDCRKQCEPDYYLDEADRCTACVTCSRDDLVEKTPCAWNSSRVCECRPGMFCSTSAVNSCARCFFHSVCPAGMIVKFPGTAQKNTVCEPASPGVSPACASPENCKEPSSGTIPQAKPTPVSPATSSASTMPVRGGTRLAQEAASKLTRAPDSPSSVGRPSSDPGLSPTQPCPEGSGDCRKEPCGPEHYLAVDGHCTPCVSCEGDDLVEKAPCSWNASRVCECRPGMFCASSAANSCARCVTRPICAAETVTKPQDMAEKDTTFEAPPLGTQPDCNPTPENGEAPASTSPTQSLLVDSQASKTLPIPTSAPVALSSTGKPVLDAGPVLFWVILVLVVV…
HS-LP	CRD5-6p: L.pard	MRVLLAALGLLFLGALRAFPQDRPFEDTCHGNPSHYYDKAVRRCCYRCPMGLFPTQQCPQRPTDCRKQCEPDYYLDEADRCTACVTCSRDDLVEKTPCAWNSSRVCECRPGMFCSTSAVNSCARCFFHSVCPAGMIVKFPGTAQKNTVCEPASPGVSPACASPENCKEPSSGTIPQAKPTPVSPATSSASTMPVRGGTRLAQEAASKLTRAPDSPSSVGRPSSDPGLSPTQPCPEGSGDCRKQCEPDYYLDRDGRCTACVSCARDDLVEKTPCTWNSSRVCECQPGMFCVTPVTNSCAHCVTRPICAAETVTKPQDMAEKDTTFEAPPLGTQPDCNPTPENGEAPASTSPTQSLLVDSQASKTLPIPTSAPVALSSTGKPVLDAGPVLFWVILVLVVVV…
HS-MM	CRD5-6p: M.myot	MRVLLAALGLLFLGALRAFPQDRPFEDTCHGNPSHYYDKAVRRCCYRCPMGLFPTQQCPQRPTDCRKQCEPDYYLDEADRCTACVTCSRDDLVEKTPCAWNSSRVCECRPGMFCSTSAVNSCARCFFHSVCPAGMIVKFPGTAQKNTVCEPASPGVSPACASPENCKEPSSGTIPQAKPTPVSPATSSASTMPVRGGTRLAQEAASKLTRAPDSPSSVGRPSSDPGLSPTQPCPEGSGDCRKQCERDYYLDRDGRCTACVTCSGDDLVEKTPCTWNSSRVCECRPGMICVTSATNSCARCLARPICAAETVTKPQDMAEKDTTFEAPPLGTQPDCNPTPENGEAPASTSPTQSLLVDSQASKTLPIPTSAPVALSSTGKPVLDAGPVLFWVILVLVVVV…
HS-TC	CRD5-6p: T.chin	MRVLLAALGLLFLGALRAFPQDRPFEDTCHGNPSHYYDKAVRRCCYRCPMGLFPTQQCPQRPTDCRKQCEPDYYLDEADRCTACVTCSRDDLVEKTPCAWNSSRVCECRPGMFCSTSAVNSCARCFFHSVCPAGMIVKFPGTAQKNTVCEPASPGVSPACASPENCKEPSSGTIPQAKPTPVSPATSSASTMPVRGGTRLAQEAASKLTRAPDSPSSVGRPSSDPGLSPTQPCPEGSGDCRKQCEPDYYLDRNGRCRACVSCSRDDLVEKTPCSWNSSRVCECRPGMHCATSATNSCARCVSLPICAAETVTKPQDMAEKDTTFEAPPLGTQPDCNPTPENGEAPASTSPTQSLLVDSQASKTLPIPTSAPVALSSTGKPVLDAGPVLFWVILVLVVVV…
HS-VP	CRD5-6p: V.paco	MRVLLAALGLLFLGALRAFPQDRPFEDTCHGNPSHYYDKAVRRCCYRCPMGLFPTQQCPQRPTDCRKQCEPDYYLDEADRCTACVTCSRDDLVEKTPCAWNSSRVCECRPGMFCSTSAVNSCARCFFHSVCPAGMIVKFPGTAQKNTVCEPASPGVSPACASPENCKEPSSGTIPQAKPTPVSPATSSASTMPVRGGTRLAQEAASKLTRAPDSPSSVGRPSSDPGLSPTQPCPEGSGDCRKPCEPNYYLDRDGRCTACVSCSGDDLVEKTPCTWNSSRVCECRPGMFCVTSATHSCARCVARPICAAETVTKPQDMAEKDTTFEAPPLGTQPDCNPTPENGEAPASTSPTQSLLVDSQASKTLPIPTSAPVALSSTGKPVLDAGPVLFWVILVLVVVV…
LP-HS	CRD1-3: L.pard	MRVLLAALGLLFLGALRAFPQDRPFEDVYAGDPGHHHDKTAGRCCYCCPVGLTPQPSCPQGSPDCRKQCEPDYYLNRDGRCTACVSCARDDLVEKMPCSGNSSRVCECRTGTFCATSATNSCARCIPHTVCPKGMIVKVQGTAQMDTVCERASPGVSPACASPENCKEPSSGTIPQAKPTPVSPATSSASTMPVRGGTRLAQEAASKLTRAPDSPSSVGRPSSDPGLSPTQPCPEGSGDCRKQCEPDYYLDEAGRCTACVSCSRDDLVEKTPCAWNSSRTCECRPGMICATSATNSCARCVPYPICAAETVTKPQDMAEKDTTFEAPPLGTQPDCNPTPENGEAPASTSPTQSLLVDSQASKTLPIPTSAPVALSSTGKPVLDAGPVLFWVILVLVVVV…
LP-CL	CRD1-3: L.pard CRD5-6p: C.lani	MRVLLAALGLLFLGALRAFPQDRPFEDVYAGDPGHHHDKTAGRCCYCCPVGLTPQPSCPQGSPDCRKQCEPDYYLNRDGRCTACVSCARDDLVEKMPCSGNSSRVCECRTGTFCATSATNSCARCIPHTVCPKGMIVKVQGTAQMDTVCERASPGVSPACASPENCKEPSSGTIPQAKPTPVSPATSSASTMPVRGGTRLAQEAASKLTRAPDSPSSVGRPSSDPGLSPTQPCPEGSGDCRKEPCGPEHYLAVDGHCTPCVSCEGDDLVEKAPCSWNASRVCECRPGMFCASSAANSCARCVTRPICAAETVTKPQDMAEKDTTFEAPPLGTQPDCNPTPENGEAPASTSPTQSLLVDSQASKTLPIPTSAPVALSSTGKPVLDAGPVLFWVILVLVVV…
LP-LP	CRD1-3: L.pard CRD5-6p: L.pard	MRVLLAALGLLFLGALRAFPQDRPFEDVYAGDPGHHHDKTAGRCCYCCPVGLTPQPSCPQGSPDCRKQCEPDYYLNRDGRCTACVSCARDDLVEKMPCSGNSSRVCECRTGTFCATSATNSCARCIPHTVCPKGMIVKVQGTAQMDTVCERASPGVSPACASPENCKEPSSGTIPQAKPTPVSPATSSASTMPVRGGTRLAQEAASKLTRAPDSPSSVGRPSSDPGLSPTQPCPEGSGDCRKQCEPDYYLDRDGRCTACVSCARDDLVEKTPCTWNSSRVCECQPGMFCVTPVTNSCAHCVTRPICAAETVTKPQDMAEKDTTFEAPPLGTQPDCNPTPENGEAPASTSPTQSLLVDSQASKTLPIPTSAPVALSSTGKPVLDAGPVLFWVILVLVVVV…
LP-MM	CRD1-3: L.pard CRD5-6p: M.myot	MRVLLAALGLLFLGALRAFPQDRPFEDVYAGDPGHHHDKTAGRCCYCCPVGLTPQPSCPQGSPDCRKQCEPDYYLNRDGRCTACVSCARDDLVEKMPCSGNSSRVCECRTGTFCATSATNSCARCIPHTVCPKGMIVKVQGTAQMDTVCERASPGVSPACASPENCKEPSSGTIPQAKPTPVSPATSSASTMPVRGGTRLAQEAASKLTRAPDSPSSVGRPSSDPGLSPTQPCPEGSGDCRKQCERDYYLDRDGRCTACVTCSGDDLVEKTPCTWNSSRVCECRPGMICVTSATNSCARCLARPICAAETVTKPQDMAEKDTTFEAPPLGTQPDCNPTPENGEAPASTSPTQSLLVDSQASKTLPIPTSAPVALSSTGKPVLDAGPVLFWVILVLVVVV…
LP-TC	CRD1-3: L.pard CRD5-6p: T.chin	MRVLLAALGLLFLGALRAFPQDRPFEDVYAGDPGHHHDKTAGRCCYCCPVGLTPQPSCPQGSPDCRKQCEPDYYLNRDGRCTACVSCARDDLVEKMPCSGNSSRVCECRTGTFCATSATNSCARCIPHTVCPKGMIVKVQGTAQMDTVCERASPGVSPACASPENCKEPSSGTIPQAKPTPVSPATSSASTMPVRGGTRLAQEAASKLTRAPDSPSSVGRPSSDPGLSPTQPCPEGSGDCRKQCEPDYYLDRNGRCRACVSCSRDDLVEKTPCSWNSSRVCECRPGMHCATSATNSCARCVSLPICAAETVTKPQDMAEKDTTFEAPPLGTQPDCNPTPENGEAPASTSPTQSLLVDSQASKTLPIPTSAPVALSSTGKPVLDAGPVLFWVILVLVVVV…
LP-VP	CRD1-3: L.pard CRD5-6p: V.paco	MRVLLAALGLLFLGALRAFPQDRPFEDVYAGDPGHHHDKTAGRCCYCCPVGLTPQPSCPQGSPDCRKQCEPDYYLNRDGRCTACVSCARDDLVEKMPCSGNSSRVCECRTGTFCATSATNSCARCIPHTVCPKGMIVKVQGTAQMDTVCERASPGVSPACASPENCKEPSSGTIPQAKPTPVSPATSSASTMPVRGGTRLAQEAASKLTRAPDSPSSVGRPSSDPGLSPTQPCPEGSGDCRKPCEPNYYLDRDGRCTACVSCSGDDLVEKTPCTWNSSRVCECRPGMFCVTSATHSCARCVARPICAAETVTKPQDMAEKDTTFEAPPLGTQPDCNPTPENGEAPASTSPTQSLLVDSQASKTLPIPTSAPVALSSTGKPVLDAGPVLFWVILVLVVVV…
MM-HS	CRD1-3: M.myot	MRVLLAALGLLFLGALRAFPQDRPFEDPCAGHPNHHYDKAAGRCCYRCPEGSSPQHLCPQGPSGCRKQCQQDYYLDRANRCTACVSCRDDLVEKKPCSGNSPRVCECRAGMFCVTSASNSCARCLPHSVCPPGTIVKFPGTAQRDTVCEPASPGVSPACASPENCKEPSSGTIPQAKPTPVSPATSSASTMPVRGGTRLAQEAASKLTRAPDSPSSVGRPSSDPGLSPTQPCPEGSGDCRKQCEPDYYLDEAGRCTACVSCSRDDLVEKTPCAWNSSRTCECRPGMICATSATNSCARCVPYPICAAETVTKPQDMAEKDTTFEAPPLGTQPDCNPTPENGEAPASTSPTQSLLVDSQASKTLPIPTSAPVALSSTGKPVLDAGPVLFWVILVLVVVVG…
MM-CL	CRD1-3: M.myot CRD5-6p: C.lani	MRVLLAALGLLFLGALRAFPQDRPFEDPCAGHPNHHYDKAAGRCCYRCPEGSSPQHLCPQGPSGCRKQCQQDYYLDRANRCTACVSCRDDLVEKKPCSGNSPRVCECRAGMFCVTSASNSCARCLPHSVCPPGTIVKFPGTAQRDTVCEPASPGVSPACASPENCKEPSSGTIPQAKPTPVSPATSSASTMPVRGGTRLAQEAASKLTRAPDSPSSVGRPSSDPGLSPTQPCPEGSGDCRKEPCGPEHYLAVDGHCTPCVSCEGDDLVEKAPCSWNASRVCECRPGMFCASSAANSCARCVTRPICAAETVTKPQDMAEKDTTFEAPPLGTQPDCNPTPENGEAPASTSPTQSLLVDSQASKTLPIPTSAPVALSSTGKPVLDAGPVLFWVILVLVVVV…
MM-LP	CRD1-3: M.myot CRD5-6p: L.pard	MRVLLAALGLLFLGALRAFPQDRPFEDPCAGHPNHHYDKAAGRCCYRCPEGSSPQHLCPQGPSGCRKQCQQDYYLDRANRCTACVSCRDDLVEKKPCSGNSPRVCECRAGMFCVTSASNSCARCLPHSVCPPGTIVKFPGTAQRDTVCEPASPGVSPACASPENCKEPSSGTIPQAKPTPVSPATSSASTMPVRGGTRLAQEAASKLTRAPDSPSSVGRPSSDPGLSPTQPCPEGSGDCRKQCEPDYYLDRDGRCTACVSCARDDLVEKTPCTWNSSRVCECQPGMFCVTPVTNSCAHCVTRPICAAETVTKPQDMAEKDTTFEAPPLGTQPDCNPTPENGEAPASTSPTQSLLVDSQASKTLPIPTSAPVALSSTGKPVLDAGPVLFWVILVLVVVVG…
MM-MM	CRD1-3: M.myot CRD5-6p: M.myot	MRVLLAALGLLFLGALRAFPQDRPFEDPCAGHPNHHYDKAAGRCCYRCPEGSSPQHLCPQGPSGCRKQCQQDYYLDRANRCTACVSCRDDLVEKKPCSGNSPRVCECRAGMFCVTSASNSCARCLPHSVCPPGTIVKFPGTAQRDTVCEPASPGVSPACASPENCKEPSSGTIPQAKPTPVSPATSSASTMPVRGGTRLAQEAASKLTRAPDSPSSVGRPSSDPGLSPTQPCPEGSGDCRKQCERDYYLDRDGRCTACVTCSGDDLVEKTPCTWNSSRVCECRPGMICVTSATNSCARCLARPICAAETVTKPQDMAEKDTTFEAPPLGTQPDCNPTPENGEAPASTSPTQSLLVDSQASKTLPIPTSAPVALSSTGKPVLDAGPVLFWVILVLVVVVG…
MM-TC	CRD1-3: M.myot CRD5-6p: T.chin	MRVLLAALGLLFLGALRAFPQDRPFEDPCAGHPNHHYDKAAGRCCYRCPEGSSPQHLCPQGPSGCRKQCQQDYYLDRANRCTACVSCRDDLVEKKPCSGNSPRVCECRAGMFCVTSASNSCARCLPHSVCPPGTIVKFPGTAQRDTVCEPASPGVSPACASPENCKEPSSGTIPQAKPTPVSPATSSASTMPVRGGTRLAQEAASKLTRAPDSPSSVGRPSSDPGLSPTQPCPEGSGDCRKQCEPDYYLDRNGRCRACVSCSRDDLVEKTPCSWNSSRVCECRPGMHCATSATNSCARCVSLPICAAETVTKPQDMAEKDTTFEAPPLGTQPDCNPTPENGEAPASTSPTQSLLVDSQASKTLPIPTSAPVALSSTGKPVLDAGPVLFWVILVLVVVVG…
MM-VP	CRD1-3: M.myot CRD5-6p: V.paco	MRVLLAALGLLFLGALRAFPQDRPFEDPCAGHPNHHYDKAAGRCCYRCPEGSSPQHLCPQGPSGCRKQCQQDYYLDRANRCTACVSCRDDLVEKKPCSGNSPRVCECRAGMFCVTSASNSCARCLPHSVCPPGTIVKFPGTAQRDTVCEPASPGVSPACASPENCKEPSSGTIPQAKPTPVSPATSSASTMPVRGGTRLAQEAASKLTRAPDSPSSVGRPSSDPGLSPTQPCPEGSGDCRKPCEPNYYLDRDGRCTACVSCSGDDLVEKTPCTWNSSRVCECRPGMFCVTSATHSCARCVARPICAAETVTKPQDMAEKDTTFEAPPLGTQPDCNPTPENGEAPASTSPTQSLLVDSQASKTLPIPTSAPVALSSTGKPVLDAGPVLFWVILVLVVVVG…
L1	CRD1: L.pard	MRVLLAALGLLFLGALRAFPQDRPFEDVYAGDPGHHHDKTAGRCCYCCPVGLTPQPSCPQGSPDCRKQCEPDYYLDEADRCTACVTCSRDDLVEKTPCAWNSSRVCECRPGMFCSTSAVNSCARCFFHSVCPAGMIVKFPGTAQKNTVCEPASPGVSPACASPENCKEPSSGTIPQAKPTPVSPATSSASTMPVRGGTRLAQEAASKLTRAPDSPSSVGRPSSDPGLSPTQPCPEGSGDCRKQCEPDYYLDEAGRCTACVSCSRDDLVEKTPCAWNSSRTCECRPGMICATSATNSCARCVPYPICAAETVTKPQDMAEKDTTFEAPPLGTQPDCNPTPENGEAPASTSPTQSLLVDSQASKTLPIPTSAPVALSSTGKPVLDAGPVLFWVILVLVVVV…
L1A	CRD1A: L.pard	MRVLLAALGLLFLGALRAFPQDRPFEDVYAGDPGHHHDKTAGRCCYRCPMGLFPTQQCPQRPTDCRKQCEPDYYLDEADRCTACVTCSRDDLVEKTPCAWNSSRVCECRPGMFCSTSAVNSCARCFFHSVCPAGMIVKFPGTAQKNTVCEPASPGVSPACASPENCKEPSSGTIPQAKPTPVSPATSSASTMPVRGGTRLAQEAASKLTRAPDSPSSVGRPSSDPGLSPTQPCPEGSGDCRKQCEPDYYLDEAGRCTACVSCSRDDLVEKTPCAWNSSRTCECRPGMICATSATNSCARCVPYPICAAETVTKPQDMAEKDTTFEAPPLGTQPDCNPTPENGEAPASTSPTQSLLVDSQASKTLPIPTSAPVALSSTGKPVLDAGPVLFWVILVLVVVV…
L1A1	CRD1A1: L.pard	MRVLLAALGPLFLGALRAFPQDRPFEDVYAGDPGHYYDKAVRRCCYRCPMGLFPTQQCPQRPTDCRKQCEPDYYLDEADRCTACVTCSRDDLVEKTPCAWNSSRVCECRPGMFCSTSAVNSCARCFFHSVCPAGMIVKFPGTAQKNTVCEPASPGVSPACASPENCKEPSSGTIPQAKPTPVSPATSSASTMPVRGGTRLAQEAASKLTRAPDSPSSVGRPSSDPGLSPTQPCPEGSGDCRKQCEPDYYLDEAGRCTACVSCSRDDLVEKTPCAWNSSRTCECRPGMICATSATNSCARCVPYPICAAETVTKPQDMAEKDTTFEAPPLGTQPDCNPTPENGEAPASTSPTQSLLVDSQASKTLPIPTSAPVALSSTGKPVLDAGPVLFWVILVLVVVV…
L1A2	CRD1A2: L.pard	MRVLLAALGLLFLGALRAFPQDRPFEDTCHGNPSHHHDKAVRRCCYRCPMGLFPTQQCPQRPTDCRKQCEPDYYLDEADRCTACVTCSRDDLVEKTPCAWNSSRVCECRPGMFCSTSAVNSCARCFFHSVCPAGMIVKFPGTAQKNTVCEPASPGVSPACASPENCKEPSSGTIPQAKPTPVSPATSSASTMPVRGGTRLAQEAASKLTRAPDSPSSVGRPSSDPGLSPTQPCPEGSGDCRKQCEPDYYLDEAGRCTACVSCSRDDLVEKTPCAWNSSRTCECRPGMICATSATNSCARCVPYPICAAETVTKPQDMAEKDTTFEAPPLGTQPDCNPTPENGEAPASTSPTQSLLVDSQASKTLPIPTSAPVALSSTGKPVLDAGPVLFWVILVLVVVV…
L1A3	CRD1A3: L.pard	MRVLLAALGLLFLGALRAFPQDRPFEDTCHGNPSHYYDKTAGRCCYRCPMGLFPTQQCPQRPTDCRKQCEPDYYLDEADRCTACVTCSRDDLVEKTPCAWNSSRVCECRPGMFCSTSAVNSCARCFFHSVCPAGMIVKFPGTAQKNTVCEPASPGVSPACASPENCKEPSSGTIPQAKPTPVSPATSSASTMPVRGGTRLAQEAASKLTRAPDSPSSVGRPSSDPGLSPTQPCPEGSGDCRKQCEPDYYLDEAGRCTACVSCSRDDLVEKTPCAWNSSRTCECRPGMICATSATNSCARCVPYPICAAETVTKPQDMAEKDTTFEAPPLGTQPDCNPTPENGEAPASTSPTQSLLVDSQASKTLPIPTSAPVALSSTGKPVLDAGPVLFWVILVLVVVV…
L1B	CRD1B: L.pard	MRVLLAALGLLFLGALRAFPQDRPFEDTCHGNPSHYYDKAVRRCCYCCPVGLTPTQQCPQRPTDCRKQCEPDYYLDEADRCTACVTCSRDDLVEKTPCAWNSSRVCECRPGMFCSTSAVNSCARCFFHSVCPAGMIVKFPGTAQKNTVCEPASPGVSPACASPENCKEPSSGTIPQAKPTPVSPATSSASTMPVRGGTRLAQEAASKLTRAPDSPSSVGRPSSDPGLSPTQPCPEGSGDCRKQCEPDYYLDEAGRCTACVSCSRDDLVEKTPCAWNSSRTCECRPGMICATSATNSCARCVPYPICAAETVTKPQDMAEKDTTFEAPPLGTQPDCNPTPENGEAPASTSPTQSLLVDSQASKTLPIPTSAPVALSSTGKPVLDAGPVLFWVILVLVVVV…
L1C	CRD1C: L.pard	MRVLLAALGLLFLGALRAFPQDRPFEDTCHGNPSHYYDKAVRRCCYRCPMGLFPQPSCPQGSPDCRKQCEPDYYLDEADRCTACVTCSRDDLVEKTPCAWNSSRVCECRPGMFCSTSAVNSCARCFFHSVCPAGMIVKFPGTAQKNTVCEPASPGVSPACASPENCKEPSSGTIPQAKPTPVSPATSSASTMPVRGGTRLAQEAASKLTRAPDSPSSVGRPSSDPGLSPTQPCPEGSGDCRKQCEPDYYLDEAGRCTACVSCSRDDLVEKTPCAWNSSRTCECRPGMICATSATNSCARCVPYPICAAETVTKPQDMAEKDTTFEAPPLGTQPDCNPTPENGEAPASTSPTQSLLVDSQASKTLPIPTSAPVALSSTGKPVLDAGPVLFWVILVLVVVV…
L2	CRD2: L.pard	MRVLLAALGLLFLGALRAFPQDRPFEDTCHGNPSHYYDKAVRRCCYRCPMGLFPTQQCPQRPTDCRKQCEPDYYLNRDGRCTACVSCARDDLVEKMPCSGNSSRVCECRPGMFCSTSAVNSCARCFFHSVCPAGMIVKFPGTAQKNTVCEPASPGVSPACASPENCKEPSSGTIPQAKPTPVSPATSSASTMPVRGGTRLAQEAASKLTRAPDSPSSVGRPSSDPGLSPTQPCPEGSGDCRKQCEPDYYLDEAGRCTACVSCSRDDLVEKTPCAWNSSRTCECRPGMICATSATNSCARCVPYPICAAETVTKPQDMAEKDTTFEAPPLGTQPDCNPTPENGEAPASTSPTQSLLVDSQASKTLPIPTSAPVALSSTGKPVLDAGPVLFWVILVLVVVV…
L3	CRD3: L.pard	MRVLLAALGLLFLGALRAFPQDRPFEDTCHGNPSHYYDKAVRRCCYRCPMGLFPTQQCPQRPTDCRKQCEPDYYLDEADRCTACVTCSRDDLVEKTPCAWNSSRVCECRTGTFCATSATNSCARCIPHTVCPKGMIVKVQGTAQMDTVCERASPGVSPACASPENCKEPSSGTIPQAKPTPVSPATSSASTMPVRGGTRLAQEAASKLTRAPDSPSSVGRPSSDPGLSPTQPCPEGSGDCRKQCEPDYYLDEAGRCTACVSCSRDDLVEKTPCAWNSSRTCECRPGMICATSATNSCARCVPYPICAAETVTKPQDMAEKDTTFEAPPLGTQPDCNPTPENGEAPASTSPTQSLLVDSQASKTLPIPTSAPVALSSTGKPVLDAGPVLFWVILVLVVVV…
L3A	CRD3A: L.pard	MRVLLAALGLLFLGALRAFPQDRPFEDTCHGNPSHYYDKAVRRCCYRCPMGLFPTQQCPQRPTDCRKQCEPDYYLDEADRCTACVTCSRDDLVEKTPCAWNSSRVCECRTGTFCATSATNSCARCFFHSVCPAGMIVKFPGTAQKNTVCEPASPGVSPACASPENCKEPSSGTIPQAKPTPVSPATSSASTMPVRGGTRLAQEAASKLTRAPDSPSSVGRPSSDPGLSPTQPCPEGSGDCRKQCEPDYYLDEAGRCTACVSCSRDDLVEKTPCAWNSSRTCECRPGMICATSATNSCARCVPYPICAAETVTKPQDMAEKDTTFEAPPLGTQPDCNPTPENGEAPASTSPTQSLLVDSQASKTLPIPTSAPVALSSTGKPVLDAGPVLFWVILVLVVVV…
L3B	CRD3B: L.pard	MRVLLAALGLLFLGALRAFPQDRPFEDTCHGNPSHYYDKAVRRCCYRCPMGLFPTQQCPQRPTDCRKQCEPDYYLDEADRCTACVTCSRDDLVEKTPCAWNSSRVCECRPGMFCSTSAVNSCARCIPHTVCPKGMIVKFPGTAQKNTVCEPASPGVSPACASPENCKEPSSGTIPQAKPTPVSPATSSASTMPVRGGTRLAQEAASKLTRAPDSPSSVGRPSSDPGLSPTQPCPEGSGDCRKQCEPDYYLDEAGRCTACVSCSRDDLVEKTPCAWNSSRTCECRPGMICATSATNSCARCVPYPICAAETVTKPQDMAEKDTTFEAPPLGTQPDCNPTPENGEAPASTSPTQSLLVDSQASKTLPIPTSAPVALSSTGKPVLDAGPVLFWVILVLVVVV…
L3B1	CRD3B1: L.pard	MRVLLAALGLLFLGALRAFPQDRPFEDTCHGNPSHYYDKAVRRCCYRCPMGLFPTQQCPQRPTDCRKQCEPDYYLDEADRCTACVTCSRDDLVEKTPCAWNSSRVCECRPGMFCSTSAVNSCARCIPHSVCPAGMIVKFPGTAQKNTVCEPASPGVSPACASPENCKEPSSGTIPQAKPTPVSPATSSASTMPVRGGTRLAQEAASKLTRAPDSPSSVGRPSSDPGLSPTQPCPEGSGDCRKQCEPDYYLDEAGRCTACVSCSRDDLVEKTPCAWNSSRTCECRPGMICATSATNSCARCVPYPICAAETVTKPQDMAEKDTTFEAPPLGTQPDCNPTPENGEAPASTSPTQSLLVDSQASKTLPIPTSAPVALSSTGKPVLDAGPVLFWVILVLVVVV…
L3B2	CRD3B2: L.pard	MRVLLAALGLLFLGALRAFPQDRPFEDTCHGNPSHYYDKAVRRCCYRCPMGLFPTQQCPQRPTDCRKQCEPDYYLDEADRCTACVTCSRDDLVEKTPCAWNSSRVCECRPGMFCSTSAVNSCARCFFHTVCPKGMIVKFPGTAQKNTVCEPASPGVSPACASPENCKEPSSGTIPQAKPTPVSPATSSASTMPVRGGTRLAQEAASKLTRAPDSPSSVGRPSSDPGLSPTQPCPEGSGDCRKQCEPDYYLDEAGRCTACVSCSRDDLVEKTPCAWNSSRTCECRPGMICATSATNSCARCVPYPICAAETVTKPQDMAEKDTTFEAPPLGTQPDCNPTPENGEAPASTSPTQSLLVDSQASKTLPIPTSAPVALSSTGKPVLDAGPVLFWVILVLVVVV…
L3C	CRD3C: L.pard	MRVLLAALGLLFLGALRAFPQDRPFEDTCHGNPSHYYDKAVRRCCYRCPMGLFPTQQCPQRPTDCRKQCEPDYYLDEADRCTACVTCSRDDLVEKTPCAWNSSRVCECRPGMFCSTSAVNSCARCFFHSVCPAGMIVKVQGTAQMDTVCERASPGVSPACASPENCKEPSSGTIPQAKPTPVSPATSSASTMPVRGGTRLAQEAASKLTRAPDSPSSVGRPSSDPGLSPTQPCPEGSGDCRKQCEPDYYLDEAGRCTACVSCSRDDLVEKTPCAWNSSRTCECRPGMICATSATNSCARCVPYPICAAETVTKPQDMAEKDTTFEAPPLGTQPDCNPTPENGEAPASTSPTQSLLVDSQASKTLPIPTSAPVALSSTGKPVLDAGPVLFWVILVLVVVV…
L3C1	CRD3C1: L.pard	MRVLLAALGLLFLGALRAFPQDRPFEDTCHGNPSHYYDKAVRRCCYRCPMGLFPTQQCPQRPTDCRKQCEPDYYLDEADRCTACVTCSRDDLVEKTPCAWNSSRVCECRPGMFCSTSAVNSCARCFFHSVCPAGMIVKVQGTAQKNTVCEPASPGVSPACASPENCKEPSSGTIPQAKPTPVSPATSSASTMPVRGGTRLAQEAASKLTRAPDSPSSVGRPSSDPGLSPTQPCPEGSGDCRKQCEPDYYLDEAGRCTACVSCSRDDLVEKTPCAWNSSRTCECRPGMICATSATNSCARCVPYPICAAETVTKPQDMAEKDTTFEAPPLGTQPDCNPTPENGEAPASTSPTQSLLVDSQASKTLPIPTSAPVALSSTGKPVLDAGPVLFWVILVLVVVV…
L3C2	CRD3C2: L.pard	MRVLLAALGLLFLGALRAFPQDRPFEDTCHGNPSHYYDKAVRRCCYRCPMGLFPTQQCPQRPTDCRKQCEPDYYLDEADRCTACVTCSRDDLVEKTPCAWNSSRVCECRPGMFCSTSAVNSCARCFFHSVCPAGMIVKFPGTAQMDTVCEPASPGVSPACASPENCKEPSSGTIPQAKPTPVSPATSSASTMPVRGGTRLAQEAASKLTRAPDSPSSVGRPSSDPGLSPTQPCPEGSGDCRKQCEPDYYLDEAGRCTACVSCSRDDLVEKTPCAWNSSRTCECRPGMICATSATNSCARCVPYPICAAETVTKPQDMAEKDTTFEAPPLGTQPDCNPTPENGEAPASTSPTQSLLVDSQASKTLPIPTSAPVALSSTGKPVLDAGPVLFWVILVLVVVV…
MC5A	CRD1-3: M.myot CRD5A: C.lani	MRVLLAALGLLFLGALRAFPQDRPFEDPCAGHPNHHYDKAAGRCCYRCPEGSSPQHLCPQGPSGCRKQCQQDYYLDRANRCTACVSCRDDLVEKKPCSGNSPRVCECRAGMFCVTSASNSCARCLPHSVCPPGTIVKFPGTAQRDTVCEPASPGVSPACASPENCKEPSSGTIPQAKPTPVSPATSSASTMPVRGGTRLAQEAASKLTRAPDSPSSVGRPSSDPGLSPTQPCPEGSGDCRKQCGPEHYLAVDGHCTPCVSCSRDDLVEKTPCAWNSSRTCECRPGMICATSATNSCARCVPYPICAAETVTKPQDMAEKDTTFEAPPLGTQPDCNPTPENGEAPASTSPTQSLLVDSQASKTLPIPTSAPVALSSTGKPVLDAGPVLFWVILVLVVVVG…
MC5A1	CRD1-3: M.myot CRD5A1: C.lani	MRVLLAALGLLFLGALRAFPQDRPFEDPCAGHPNHHYDKAAGRCCYRCPEGSSPQHLCPQGPSGCRKQCQQDYYLDRANRCTACVSCRDDLVEKKPCSGNSPRVCECRAGMFCVTSASNSCARCLPHSVCPPGTIVKFPGTAQRDTVCEPASPGVSPACASPENCKEPSSGTIPQAKPTPVSPATSSASTMPVRGGTRLAQEAASKLTRAPDSPSSVGRPSSDPGLSPTQPCPEGSGDCRKQCGPEHYLAEAGRCTACVSCSRDDLVEKTPCAWNSSRTCECRPGMICATSATNSCARCVPYPICAAETVTKPQDMAEKDTTFEAPPLGTQPDCNPTPENGEAPASTSPTQSLLVDSQASKTLPIPTSAPVALSSTGKPVLDAGPVLFWVILVLVVVVG…
MC5B	CRD1-3: M.myot CRD5B: C.lani	MRVLLAALGLLFLGALRAFPQDRPFEDPCAGHPNHHYDKAAGRCCYRCPEGSSPQHLCPQGPSGCRKQCQQDYYLDRANRCTACVSCRDDLVEKKPCSGNSPRVCECRAGMFCVTSASNSCARCLPHSVCPPGTIVKFPGTAQRDTVCEPASPGVSPACASPENCKEPSSGTIPQAKPTPVSPATSSASTMPVRGGTRLAQEAASKLTRAPDSPSSVGRPSSDPGLSPTQPCPEGSGDCRKQCEPDYYLDEAGRCTACVSCEGDDLVEKAPCSWNASRVCECRPGMICATSATNSCARCVPYPICAAETVTKPQDMAEKDTTFEAPPLGTQPDCNPTPENGEAPASTSPTQSLLVDSQASKTLPIPTSAPVALSSTGKPVLDAGPVLFWVILVLVVVVG…
MC5B1	CRD1-3: M.myot CRD5B1: C.lani	MRVLLAALGLLFLGALRAFPQDRPFEDPCAGHPNHHYDKAAGRCCYRCPEGSSPQHLCPQGPSGCRKQCQQDYYLDRANRCTACVSCRDDLVEKKPCSGNSPRVCECRAGMFCVTSASNSCARCLPHSVCPPGTIVKFPGTAQRDTVCEPASPGVSPACASPENCKEPSSGTIPQAKPTPVSPATSSASTMPVRGGTRLAQEAASKLTRAPDSPSSVGRPSSDPGLSPTQPCPEGSGDCRKQCEPDYYLDEAGRCTACVSCEGDDLVEKTPCAWNSSRTCECRPGMICATSATNSCARCVPYPICAAETVTKPQDMAEKDTTFEAPPLGTQPDCNPTPENGEAPASTSPTQSLLVDSQASKTLPIPTSAPVALSSTGKPVLDAGPVLFWVILVLVVVVG…
MC5B2	CRD1-3: M.myot CRD5B2: C.lani	MRVLLAALGLLFLGALRAFPQDRPFEDPCAGHPNHHYDKAAGRCCYRCPEGSSPQHLCPQGPSGCRKQCQQDYYLDRANRCTACVSCRDDLVEKKPCSGNSPRVCECRAGMFCVTSASNSCARCLPHSVCPPGTIVKFPGTAQRDTVCEPASPGVSPACASPENCKEPSSGTIPQAKPTPVSPATSSASTMPVRGGTRLAQEAASKLTRAPDSPSSVGRPSSDPGLSPTQPCPEGSGDCRKQCEPDYYLDEAGRCTACVSCSRDDLVEKAPCSWNASRVCECRPGMICATSATNSCARCVPYPICAAETVTKPQDMAEKDTTFEAPPLGTQPDCNPTPENGEAPASTSPTQSLLVDSQASKTLPIPTSAPVALSSTGKPVLDAGPVLFWVILVLVVVVG…
MC6A	CRD1-3: M.myot CRD6A: C.lani	MRVLLAALGLLFLGALRAFPQDRPFEDPCAGHPNHHYDKAAGRCCYRCPEGSSPQHLCPQGPSGCRKQCQQDYYLDRANRCTACVSCRDDLVEKKPCSGNSPRVCECRAGMFCVTSASNSCARCLPHSVCPPGTIVKFPGTAQRDTVCEPASPGVSPACASPENCKEPSSGTIPQAKPTPVSPATSSASTMPVRGGTRLAQEAASKLTRAPDSPSSVGRPSSDPGLSPTQPCPEGSGDCRKQCEPDYYLDEAGRCTACVSCSRDDLVEKTPCAWNSSRTCECRPGMFCASSAANSCARCVPYPICAAETVTKPQDMAEKDTTFEAPPLGTQPDCNPTPENGEAPASTSPTQSLLVDSQASKTLPIPTSAPVALSSTGKPVLDAGPVLFWVILVLVVVVG…
MC6AB	CRD1-3: M.myot CRD6AB: C.lani	MRVLLAALGLLFLGALRAFPQDRPFEDPCAGHPNHHYDKAAGRCCYRCPEGSSPQHLCPQGPSGCRKQCQQDYYLDRANRCTACVSCRDDLVEKKPCSGNSPRVCECRAGMFCVTSASNSCARCLPHSVCPPGTIVKFPGTAQRDTVCEPASPGVSPACASPENCKEPSSGTIPQAKPTPVSPATSSASTMPVRGGTRLAQEAASKLTRAPDSPSSVGRPSSDPGLSPTQPCPEGSGDCRKQCEPDYYLDEAGRCTACVSCSRDDLVEKTPCAWNSSRTCECRPGMFCASSAANSCARCVTRPVCAAETVTKPQDMAEKDTTFEAPPLGTQPDCNPTPENGEAPASTSPTQSLLVDSQASKTLPIPTSAPVALSSTGKPVLDAGPVLFWVILVLVVVVG…
V2356	CRD2-3: V.paco CRD5-6: V.paco	MRVLLAALGLLFLGALRAFPQDRPFEDTCHGNPSHYYDKAVRRCCYRCPMGLFPTQQCPQRPTDCRKQCEADYYLDQNCRCTACVSCVGGDLVEKKPCSWNSSRVCECRAGMFCETLVINSCARCFPHSVCPAGMVVKVQGTAQRDTVCEPASPGVSPACASPENCKEPSSGTIPQAKPTPVSPATSSASTMPVRGGTRLAQEAASKLTRAPDSPSSVGRPSSDPGLSPTQPCPEGSGDCRKPCEPNYYLDRDGRCTACVSCSGDDLVEKTPCTWNSSRVCECRPGMFCVTSATHSCARCVARPICAAETVTKPQDMAEKDTTFEAPPLGTQPDCNPTPENGEAPASTSPTQSLLVDSQASKTLPIPTSAPVALSSTGKPVLDAGPVLFWVILVLVVVV…
V2356-EAD	CRD2-3: V.paco CRD5-6: V.paco	MRVLLAALGLLFLGALRAFPQDRPFEDTCHGNPSHYYDKAVRRCCYRCPMGLFPTQQCPQRPTDCRKQCEADYYLDEADRCTACVSCVGGDLVEKKPCSWNSSRVCECRAGMFCETLVINSCARCFPHSVCPAGMVVKVQGTAQRDTVCEPASPGVSPACASPENCKEPSSGTIPQAKPTPVSPATSSASTMPVRGGTRLAQEAASKLTRAPDSPSSVGRPSSDPGLSPTQPCPEGSGDCRKPCEPNYYLDRDGRCTACVSCSGDDLVEKTPCTWNSSRVCECRPGMFCVTSATHSCARCVARPICAAETVTKPQDMAEKDTTFEAPPLGTQPDCNPTPENGEAPASTSPTQSLLVDSQASKTLPIPTSAPVALSSTGKPVLDAGPVLFWVILVLVVVV…
V2356-SRD	CRD2-3: V.paco CRD5-6: V.paco	MRVLLAALGLLFLGALRAFPQDRPFEDTCHGNPSHYYDKAVRRCCYRCPMGLFPTQQCPQRPTDCRKQCEADYYLDQNCRCTACVSCSRDDLVEKKPCSWNSSRVCECRAGMFCETLVINSCARCFPHSVCPAGMVVKVQGTAQRDTVCEPASPGVSPACASPENCKEPSSGTIPQAKPTPVSPATSSASTMPVRGGTRLAQEAASKLTRAPDSPSSVGRPSSDPGLSPTQPCPEGSGDCRKPCEPNYYLDRDGRCTACVSCSGDDLVEKTPCTWNSSRVCECRPGMFCVTSATHSCARCVARPICAAETVTKPQDMAEKDTTFEAPPLGTQPDCNPTPENGEAPASTSPTQSLLVDSQASKTLPIPTSAPVALSSTGKPVLDAGPVLFWVILVLVVVV…
V2356-SAV	CRD2-3: V.paco CRD5-6: V.paco	MRVLLAALGLLFLGALRAFPQDRPFEDTCHGNPSHYYDKAVRRCCYRCPMGLFPTQQCPQRPTDCRKQCEADYYLDQNCRCTACVSCVGGDLVEKKPCSWNSSRVCECRAGMFCETSAVNSCARCFPHSVCPAGMVVKVQGTAQRDTVCEPASPGVSPACASPENCKEPSSGTIPQAKPTPVSPATSSASTMPVRGGTRLAQEAASKLTRAPDSPSSVGRPSSDPGLSPTQPCPEGSGDCRKPCEPNYYLDRDGRCTACVSCSGDDLVEKTPCTWNSSRVCECRPGMFCVTSATHSCARCVARPICAAETVTKPQDMAEKDTTFEAPPLGTQPDCNPTPENGEAPASTSPTQSLLVDSQASKTLPIPTSAPVALSSTGKPVLDAGPVLFWVILVLVVVV…
M6e	CRD6e: M.myot	MRVLLAALGLLFLGALRAFPQDRPFEDTCHGNPSHYYDKAVRRCCYRCPMGLFPTQQCPQRPTDCRKQCEPDYYLDEADRCTACVTCSRDDLVEKTPCAWNSSRVCECRPGMFCSTSAVNSCARCFFHSVCPAGMIVKFPGTAQKNTVCEPASPGVSPACASPENCKEPSSGTIPQAKPTPVSPATSSASTMPVRGGTRLAQEAASKLTRAPDSPSSVGRPSSDPGLSPTQPCPEGSGDCRKQCEPDYYLDEAGRCTACVSCSRDDLVEKTPCAWNSSRTCECRPGMICATSATNSCARCVPYPICAAETVTKPQDMAEKNTTYEPPHLGTHLNRNPTPENGEAPASTSPTQSLLVDSQASKTLPIPTSAPVALSSTGKPVLDAGPVLFWVILVLVVVV…
M6e1	CRD6e: M.myot	MRVLLAALGLLFLGALRAFPQDRPFEDTCHGNPSHYYDKAVRRCCYRCPMGLFPTQQCPQRPTDCRKQCEPDYYLDEADRCTACVTCSRDDLVEKTPCAWNSSRVCECRPGMFCSTSAVNSCARCFFHSVCPAGMIVKFPGTAQKNTVCEPASPGVSPACASPENCKEPSSGTIPQAKPTPVSPATSSASTMPVRGGTRLAQEAASKLTRAPDSPSSVGRPSSDPGLSPTQPCPEGSGDCRKQCEPDYYLDEAGRCTACVSCSRDDLVEKTPCAWNSSRTCECRPGMICATSATNSCARCVPYPICAAETVTKPQDMAEKNTTYEPPHLGTQPDCNPTPENGEAPASTSPTQSLLVDSQASKTLPIPTSAPVALSSTGKPVLDAGPVLFWVILVLVVVV…
M6e2	CRD6e: M.myot	MRVLLAALGLLFLGALRAFPQDRPFEDTCHGNPSHYYDKAVRRCCYRCPMGLFPTQQCPQRPTDCRKQCEPDYYLDEADRCTACVTCSRDDLVEKTPCAWNSSRVCECRPGMFCSTSAVNSCARCFFHSVCPAGMIVKFPGTAQKNTVCEPASPGVSPACASPENCKEPSSGTIPQAKPTPVSPATSSASTMPVRGGTRLAQEAASKLTRAPDSPSSVGRPSSDPGLSPTQPCPEGSGDCRKQCEPDYYLDEAGRCTACVSCSRDDLVEKTPCAWNSSRTCECRPGMICATSATNSCARCVPYPICAAETVTKPQDMAEKDTTFEAPPLGTHLNRNPTPENGEAPASTSPTQSLLVDSQASKTLPIPTSAPVALSSTGKPVLDAGPVLFWVILVLVVVV…
